# Bromodomain factor 5 is an essential transcriptional regulator of the *Leishmania* genome

**DOI:** 10.1101/2021.09.29.462384

**Authors:** Nathaniel G. Jones, Vincent Geoghegan, Gareth Moore, Juliana B. T. Carnielli, Katherine Newling, Félix Calderón, Raquel Gabarró, Julio Martín, Rab Prinjha, Inmaculada Rioja, Anthony J. Wilkinson, Jeremy C. Mottram

## Abstract

*Leishmania* are unicellular parasites that cause human and animal disease. Alongside other organisms in kinetoplastida, they have evolved an unusual genome architecture that requires all RNA polymerase II transcribed genes to be expressed constitutively, with transcriptional start regions denoted by histone variants and histone lysine acetylation. However, the way these chromatin marks are interpreted by the cell is not understood. Seven predicted bromodomain factors (BDF1-7), the reader modules for acetyl-lysine, were identified across *Leishmania* genomes. Using *L. mexicana* as a model, Cas9-driven gene deletions indicate that BDF1-5 are essential for promastigote survival, whilst DiCre inducible gene deletion of the dual bromodomain factor *BDF5* identified it to be essential for both promastigotes and amastigotes. ChIP-seq assessment of BDF5s genomic distribution revealed it as highly enriched at transcriptional start sites. Using an optimised proximity proteomic and phosphoproteomic technique, XL-BioID, we defined the BDF5-proximal environment to be enriched for other bromodomain factors, histone acetyltransferase 2, and proteins essential for transcriptional activity and RNA processing. Inducible deletion of BDF5, led to a disruption of pol II transcriptional activity and global defects in gene expression. Our results indicate the requirement of *Leishmania* to interpret histone acetylation marks for normal levels of gene expression and thus cellular viability.
