## Supplementary material for "Bromodomain factor 5 is an essential transcriptional regulator of the *Leishmania* genome": Table S1

### Sheet: Oligonucleotides CRISPR KO
OL Number	Gene	Sequence	Strand	Purpose
OL5718	BDF1	ATTTGTGACGGAGCTGAGGG	F	Internal CDS Primer
OL5719	BDF1	AAATCACCGTCGTCGAACCA	R	Internal CDS Primer
OL5720	BDF2	AAGAACATCGAGCAGGGCAA	F	Internal CDS Primer
OL5721	BDF2	ACTGTCGTTCGTGCCTTCTT	R	Internal CDS Primer
OL5722	BDF3	CTAGAGACCATCCCCGAGGT	F	Internal CDS Primer
OL5723	BDF3	CTCCAGGTTTCGGAAGTGCT	R	Internal CDS Primer
OL5724	BDF4	ACAGCGAACCCAAACAATGC	F	Internal CDS Primer
OL5725	BDF4	TTTAGCGGTTTTGCAGTGGC	R	Internal CDS Primer
OL5726	BDF5	GGAAAATTTGCCCACACCCC	F	Internal CDS Primer
OL5727	BDF5	CTCACGTTTGCGTGAACCAG	R	Internal CDS Primer
OL5728	BDF6	GACAGGGATGTCGTTGGGTT	F	Internal CDS Primer
OL5729	BDF6	CACCTCAGCGAGGCTTAGAG	R	Internal CDS Primer
OL5730	BDF7	CCTCCATGCGGGAAGAAAGT	F	Internal CDS Primer
OL5731	BDF7	CGAACAGATCCGGGTAGAGC	R	Internal CDS Primer
OL5733	BDF1	TTTCAGAGGTTTCCGTGCTCA	F	External CDS Primer
OL5734	BDF1	ACAGATCGGCAGAGGGAACA	R	External CDS Primer
OL5735	BDF2	GCCTCTGTTCTCTCAGTCGT	F	External CDS Primer
OL5736	BDF2	GGGGGAACACGCCTCTTATG	R	External CDS Primer
OL5737	BDF3	TGCCACGCCAACTATACCAT	F	External CDS Primer
OL5738	BDF3	ACAGTGATCAGAGTCCGTGC	R	External CDS Primer
OL5739	BDF4	CCACCCATCCTCTTTTCTTCCC	F	External CDS Primer
OL5740	BDF4	GTTTGACGCCTACGTATTGGAC	R	External CDS Primer
OL5741	BDF5	CGCTTTCGTTGGAGTATCGCT	F	External CDS Primer
OL5742	BDF5	GACAGGAGCTGCGTAAGGGG	R	External CDS Primer
OL5743	BDF6	GTCAAGCGAAAGGCAAGACC	F	External CDS Primer
OL5744	BDF6	ATCCGCACGGGGACAGATAC	R	External CDS Primer
OL5745	BDF7	CACACTGTCGTGGGCATCTC	F	External CDS Primer
OL5746	BDF7	AAAGGCACACGCCCTTCATTT	R	External CDS Primer

### Sheet: Oligonucleotides mNG Tagging
OL Number	Gene	Sequence	Strand	Purpose
OL6784	BDF5	gaaattaatacgactcactataggCGACTACACAGCCAGACGCGgttttagagctagaaatagc	BDF5	5' sgRNA Primer
OL6794	BDF5	TTCCTCCTAACAGCAGAAACGGAGCCGCCTgtataatgcagacctgctgc	BDF5	Tagging Cassette N-Ter mNeon
OL6795	BDF5	AACGAGGCGGCGGTGCACCGTCACACGCATactacccgatcctgatccag	BDF5	Tagging Cassette N-Ter mNeon

### Sheet: DiCre BDF5
OL Number	Gene	Sequence	Strand	Purpose
OL6204	BDF5	GGGGACAACTTTGTATAGAAAAGTTGCCTTAATTAACCTCCGTCTCTCACACTCGACC	F	Clone 5' Flank into DONR P41-Pr
OL6205	BDF5	GGGGACTGCTTTTTTGTACAAACTTGCGATGCGTGCGGCGGTGGAAC	R	Clone 5' Flank into DONR P41-Pr
OL6206	BDF5	GGGGACAGCTTTCTTGTACAAAGTGGCCCGCGACGGGACAGGACAACA	F	Clone 3' Flank into DONR P2r-P3
OL6207	BDF5	GGGGACAACTTTGTATAATAAAGTTGCGTTTAAACGCGGGTGCACACACGTGCACCG	R	Clone 3' Flank into DONR P2r-P3
OL6220	BDF5	tgagccgtccaccgtagccatatgATGTCGACGACGCCGAAG	F	Clone into pGL2314 to include C-ter 3xHA
OL6221	BDF5	caggcacatcgtaagggtaactagtCTGGCGCTGCTGCTCCTC	R	Clone into pGL2314 to include C-ter 3xHA
OL5118	Phleo cassette	TCTGCCTCAAACTTGCTTTTC	R	Determine BDF5flx excision
OL7151	BDF5 5'	AGCTCTGCTCTCGGT	F	Determine BDF5flx excision

### Sheet: Oligonucleotides HA mCherry Tag
OL Number	Gene	Sequence	Strand	Purpose
OL10735	LmxM.08_29.1550	gaaattaatacgactcactataggATAAACCCGGTGGCAGGGAGgttttagagctagaaatagc	R	sgRNA Template 5'
OL10736	LmxM.12.0230	gaaattaatacgactcactataggGTTGGCAAGAGGGAGTGATGgttttagagctagaaatagc	R	sgRNA Template 5'
OL10737	LmxM.12.0430	gaaattaatacgactcactataggGGAAGGAGGAGGGGTTGGCAgttttagagctagaaatagc	R	sgRNA Template 5'
OL10738	LmxM.22.0880	gaaattaatacgactcactataggGGCTTCACACACCGCCTCTGgttttagagctagaaatagc	R	sgRNA Template 5'
OL10739	LmxM.24.0530	gaaattaatacgactcactataggACGCACACATATAGGCGCACgttttagagctagaaatagc	R	sgRNA Template 5'
OL10740	LmxM.24.1230	gaaattaatacgactcactataggTAATCGCGCAGCATAATCAGgttttagagctagaaatagc	R	sgRNA Template 5'
OL10741	LmxM.28.2270	gaaattaatacgactcactataggTAGGGCACGTGGCAAGGGAAgttttagagctagaaatagc	R	sgRNA Template 5'
OL10742	LmxM.31.3090	gaaattaatacgactcactataggACGTCCGTTCAAGTGTACGTgttttagagctagaaatagc	R	sgRNA Template 5'
OL10743	LmxM.31.3860	gaaattaatacgactcactataggGGCACCCTCGTAAGCGCATTgttttagagctagaaatagc	R	sgRNA Template 5'
OL10744	LmxM.32.1100	gaaattaatacgactcactataggTCATCTCAGGGCAGGTAATGgttttagagctagaaatagc	R	sgRNA Template 5'
OL10745	LmxM.08_29.1550	gaaattaatacgactcactataggCCTCTTAGAGAGTTGCGCACgttttagagctagaaatagc	R	sgRNA Template 3'
OL10746	LmxM.12.0230	gaaattaatacgactcactataggGTGGCGCCGTCGTCTGCCCAgttttagagctagaaatagc	R	sgRNA Template 3'
OL10747	LmxM.12.0430	gaaattaatacgactcactataggCTTCGCGTTCGTGGGGGCAAgttttagagctagaaatagc	R	sgRNA Template 3'
OL10748	LmxM.22.0880	gaaattaatacgactcactataggCATCTTGGCGTCAGTAACTCgttttagagctagaaatagc	R	sgRNA Template 3'
OL10749	LmxM.24.0530	gaaattaatacgactcactataggCGGGGCGGACACAAAAAAGAgttttagagctagaaatagc	R	sgRNA Template 3'
OL10750	LmxM.24.1230	gaaattaatacgactcactataggACAGCGTGGGTCATGGGGGCgttttagagctagaaatagc	R	sgRNA Template 3'
OL10751	LmxM.28.2270	gaaattaatacgactcactataggGGAAAGTGAGGAACGAGAGAgttttagagctagaaatagc	R	sgRNA Template 3'
OL10752	LmxM.31.3090	gaaattaatacgactcactataggTTGCACGCTGATGGAGGACTgttttagagctagaaatagc	R	sgRNA Template 3'
OL10753	LmxM.31.3860	gaaattaatacgactcactataggACGTACACACATGCGCACCCgttttagagctagaaatagc	R	sgRNA Template 3'
OL10754	LmxM.32.1100	gaaattaatacgactcactataggTAACGTCACATAACCCCGTGgttttagagctagaaatagc	R	sgRNA Template 3'
OL10755	LmxM.08_29.1550	CTTGCGCAGGATACACTACGCGGCGCTGCCgtataatgcagacctgctgc	F	Upstream forward primer
OL10756	LmxM.12.0230	GTCGAGTGGCGAGACGCGATAGAAGCGCCTgtataatgcagacctgctgc	F	Upstream forward primer
OL10757	LmxM.12.0430	TACCGCGGCGGTGGCCAACATCTACTTCCGgtataatgcagacctgctgc	F	Upstream forward primer
OL10758	LmxM.22.0880	ACCACTAGCTACAGGAGGAGAGCAACGCCGgtataatgcagacctgctgc	F	Upstream forward primer
OL10759	LmxM.24.0530	TCACGTACTCATAGAGACTCTTATACACGCgtataatgcagacctgctgc	F	Upstream forward primer
OL10760	LmxM.24.1230	AGCCGCAGCAGCGTCATCCGCGACACCAGCgtataatgcagacctgctgc	F	Upstream forward primer
OL10761	LmxM.28.2270	GATGGCGTGTACGTGTGCCCGCCTCCTCCCgtataatgcagacctgctgc	F	Upstream forward primer
OL10762	LmxM.31.3090	CGGATTCGACAAGAAAGAGATAGGACGCCCgtataatgcagacctgctgc	F	Upstream forward primer
OL10763	LmxM.31.3860	GGTGAGCAAGGCCGGCCCATCCACACACTGgtataatgcagacctgctgc	F	Upstream forward primer
OL10764	LmxM.32.1100	GTGTTCCTTTTCCTTCCACCATTTCTCTCTgtataatgcagacctgctgc	R	Upstream forward primer
OL10765	LmxM.08_29.1550	CCCAGCGGCACCGGCGCGTCGACCAACCATactacccgatcctgatccag	R	Upstream reverse primer
OL10766	LmxM.12.0230	CAGTCTTTCAAGACTACCGCTGGCACTCATactacccgatcctgatccag	R	Upstream reverse primer
OL10767	LmxM.12.0430	AGCGGTGCTAGATGAGGAGGAACGTGGCATactacccgatcctgatccag	R	Upstream reverse primer
OL10768	LmxM.22.0880	CGGCCTGTACCGCTTTCGGGAGGTGCTCATactacccgatcctgatccag	R	Upstream reverse primer
OL10769	LmxM.24.0530	CACCGCCGCCGGCGATGCATAGGGCTCCATactacccgatcctgatccag	R	Upstream reverse primer
OL10770	LmxM.24.1230	TCCACGTCCATGACTGCGACCTCGGGGCATactacccgatcctgatccag	R	Upstream reverse primer
OL10771	LmxM.28.2270	AGATAGAGAAGTGCTGCGCCGCCCTACCATactacccgatcctgatccag	R	Upstream reverse primer
OL10772	LmxM.31.3090	CCCGCTTCTCTCTCTACTGCCTCTCCGCATactacccgatcctgatccag	R	Upstream reverse primer
OL10773	LmxM.31.3860	ATAAAGGCTGGAGCCGGTGTGCGAAGTCATactacccgatcctgatccag	R	Upstream reverse primer
OL10774	LmxM.32.1100	CCTATCTGCACCTGGCGACGCGCTTTTCATactacccgatcctgatccag	R	Upstream reverse primer
OL10775	LmxM.08_29.1550	GAAAGGAGACGCGCGCTCACAGACACACCGccaatttgagagacctgtgc	R	Downstream reverse primer
OL10776	LmxM.12.0230	CGCGCACCCGTTGTCCACGGCACTCAAAGGccaatttgagagacctgtgc	R	Downstream reverse primer
OL10777	LmxM.12.0430	GAGACTCACTCCCTCCTCGTACGTGTTGCTccaatttgagagacctgtgc	R	Downstream reverse primer
OL10778	LmxM.22.0880	GTGCACCTTTTCCATTCCTCTCTCTCCCGCccaatttgagagacctgtgc	R	Downstream reverse primer
OL10779	LmxM.24.0530	CGCGCATGCGTGTGGGTGTGTGGGCTGCCTccaatttgagagacctgtgc	R	Downstream reverse primer
OL10780	LmxM.24.1230	TCTTCAAGCGCTCTCGTCCATGCCCTTCCCccaatttgagagacctgtgc	R	Downstream reverse primer
OL10781	LmxM.28.2270	CTCCACCGCCCTGGCGACGGGATGGAGGAGccaatttgagagacctgtgc	R	Downstream reverse primer
OL10782	LmxM.31.3090	ACCCGCCAACCTCATCCAAGACCGCTCCCGccaatttgagagacctgtgc	R	Downstream reverse primer
OL10783	LmxM.31.3860	TCGCCCCCACCCCCATTCAGGCCCAGAGGCccaatttgagagacctgtgc	R	Downstream reverse primer
OL10784	LmxM.32.1100	GAGCGCGAACGCGACCGCCGCGGCAGATTAccaatttgagagacctgtgc	R	Downstream reverse primer
OL10880	LmxM.05.0190	TCCCATCTTCTGCTCACCCGTTATTCACCAgtataatgcagacctgctgc	F	Upstream forward primer
OL10881	LmxM.09.0720	CACGGTAAATCTGTTCCCTTAGGAGAGCGAgtataatgcagacctgctgc	F	Upstream forward primer
OL10882	LmxM.16.1540	AGCTGTGCAGTAAAATAGACTTAAATGCCAgtataatgcagacctgctgc	F	Upstream forward primer
OL10883	LmxM.25.0170	TTATCTTTGCTCCACCTCCTCTCCCCTCCCgtataatgcagacctgctgc	F	Upstream forward primer
OL10884	LmxM.26.0290	GGTACGTCTTTGTGTGTCTCTCCCACACCCgtataatgcagacctgctgc	F	Upstream forward primer
OL10885	LmxM.30.2610	CCCTTTGTAGGGGGTTCTCTCACGCTCCCCgtataatgcagacctgctgc	F	Upstream forward primer
OL10886	LmxM.31.1340	GCAACCGCTGCTGGATTTAAAGCGGAGCCGgtataatgcagacctgctgc	F	Upstream forward primer
OL10887	LmxM.33.3080	CTTGCCACCTTTTTTCTCGCGCGCGCTCCTgtataatgcagacctgctgc	F	Upstream forward primer
OL10888	LmxM.34.2850	TTCTCTCTTGGGCTGTTTGTCCCTTTCCCGgtataatgcagacctgctgc	F	Upstream forward primer
OL10889	LmxM.34.4170	CCTAGCTGACGGTGACTTTTTTTCGTTTATgtataatgcagacctgctgc	F	Upstream forward primer
OL10890	LmxM.05.0190	GACGAAGAGATCCTCCCCGTCGGCCTCCATactacccgatcctgatccag	R	Upstream reverse primer
OL10891	LmxM.09.0720	GTGCGTGCCGGCGGCATCGTCGACAAACATactacccgatcctgatccag	R	Upstream reverse primer
OL10892	LmxM.16.1540	CCACGATGCCCCATCATTGCCGCCCGACATactacccgatcctgatccag	R	Upstream reverse primer
OL10893	LmxM.25.0170	CTGAATGCTGCCCGCTGAGGCGCGCAGCATactacccgatcctgatccag	R	Upstream reverse primer
OL10894	LmxM.26.0290	GTAGACGTCCAGCTTCGGCTTGAGTGGCATactacccgatcctgatccag	R	Upstream reverse primer
OL10895	LmxM.30.2610	CGAAGGCGGGAGTGGCGCACCACCCGACATactacccgatcctgatccag	R	Upstream reverse primer
OL10896	LmxM.31.1340	CAACAACGGCGCCACGGCCGTGTGGAGCATactacccgatcctgatccag	R	Upstream reverse primer
OL10897	LmxM.33.3080	AAGCGCACCATCAGCGGGCTTGGACGGCATactacccgatcctgatccag	R	Upstream reverse primer
OL10898	LmxM.34.2850	CGTCGGCTCTGGTGCTGTGTGGCACTCCATactacccgatcctgatccag	R	Upstream reverse primer
OL10899	LmxM.34.4170	AAACTTGAGGTTGGGAGCTTTTGGCGGCATactacccgatcctgatccag	R	Upstream reverse primer
OL10900	LmxM.05.0190	gaaattaatacgactcactataggGACAGCTTCTCTCCTCGAAAgttttagagctagaaatagc	F	5' sgRNA primer
OL10901	LmxM.09.0720	gaaattaatacgactcactataggAGCGGGACGCAGAAGAAAGGgttttagagctagaaatagc	F	5' sgRNA primer
OL10902	LmxM.16.1540	gaaattaatacgactcactataggACAAAGATGAGCGTCTATGAgttttagagctagaaatagc	F	5' sgRNA primer
OL10903	LmxM.25.0170	gaaattaatacgactcactataggCGATAACAGCGTGTACGGGAgttttagagctagaaatagc	F	5' sgRNA primer
OL10904	LmxM.26.0290	gaaattaatacgactcactataggCTCGTATGTATGTACAGGCCgttttagagctagaaatagc	F	5' sgRNA primer
OL10905	LmxM.30.2610	gaaattaatacgactcactataggAAGCTGTCCGGTCAAGGGAAgttttagagctagaaatagc	F	5' sgRNA primer
OL10906	LmxM.31.1340	gaaattaatacgactcactataggCAATGCGTCGGGGTGAGCAGgttttagagctagaaatagc	F	5' sgRNA primer
OL10907	LmxM.33.3080	gaaattaatacgactcactataggCAAAATTCATTCCCAGTGGGgttttagagctagaaatagc	F	5' sgRNA primer
OL10908	LmxM.34.2850	gaaattaatacgactcactataggAACGCGCGGTGTAGATGATTgttttagagctagaaatagc	F	5' sgRNA primer
OL10909	LmxM.34.4170	gaaattaatacgactcactataggGGCGCGTGTGGGTCCGTTCGgttttagagctagaaatagc	F	5' sgRNA primer
OL6782	BDF3	gaaattaatacgactcactataggGTCGATGCAGCGCTGACGAAgttttagagctagaaatagc	F	5' sgRNA primer
OL6783	BDF4	gaaattaatacgactcactataggGGGAGATACGGGCAGGTTTGgttttagagctagaaatagc	F	5' sgRNA primer
OL6790	BDF3	GGAGCGTCGACGGCGTTTTTATTTTTTCCCgtataatgcagacctgctgc	F	Upstream reverse primer
OL6791	BDF3	ACCCAGAGCATCGCCGGGTTGAGAGGCCATactacccgatcctgatccag	R	Downstream reverse primer
OL6792	BDF4	AGACTCATACCGAGAGAGGTGAGGGAGGGAgtataatgcagacctgctgc	F	Upstream reverse primer
OL6793	BDF4	AAAGGGCAGGCGTGACAGTGGGCATTCCATactacccgatcctgatccag	R	Downstream reverse primer
OL6798	BDF6	gaaattaatacgactcactataggCTTCGCGTTCGTGGGGGCAAgttttagagctagaaatagc	F	sgRNA Template 3'
OL6799	BDF6	GAGAAGCAACTGGCTTCCTTCTTCGCCGCTggttctggtagtggttccgg	F	Upstream reverse primer
OL6800	BDF6	GAGACTCACTCCCTCCTCGTACGTGTTGCTccaatttgagagacctgtgc	R	Downstream reverse primer
OL10471	LmxM.33.2300	GATAAACAAACTTCTTCTTGTGTCGTCGCGgtataatgcagacctgctgc	F	Upstream forward primer
OL10472	LmxM.33.2300	TGCGGGGTCCTCCGGAAACACTTGCTGCATactacccgatcctgatccag	R	Upstream reverse primer
OL10473	LmxM.33.2300	gaaattaatacgactcactataggAATCCATCGCAGACCGTAGCgttttagagctagaaatagc	F	5' sgRNA primer
OL10474	LmxM.33.3430	CCACGCACGCATAGGCATACGTACGCGCAGgtataatgcagacctgctgc	F	Upstream forward primer
OL10475	LmxM.33.3430	CTCCGCCTCGGGCAGAAACGGCGCCGCCATactacccgatcctgatccag	R	Upstream reverse primer
OL10476	LmxM.33.3430	gaaattaatacgactcactataggTCACGAGCACAAAAAGTGGGgttttagagctagaaatagc	F	5' sgRNA primer
OL10477	LmxM.35.2500	TGTGAGTACGTCTTCGAGTACCCTCCTCCCgtataatgcagacctgctgc	F	Upstream forward primer
OL10478	LmxM.35.2500	CGCTGCAACAGCAGCAGCAGGCTTAGTCATactacccgatcctgatccag	R	Upstream reverse primer
OL10479	LmxM.35.2500	gaaattaatacgactcactataggCAGTCTATTTATCCGGGAGGgttttagagctagaaatagc	F	5' sgRNA primer

### Sheet: Oligonucleotides Addback OverX
OL Number	Gene	Sequence	Strand	Purpose
OL8794	BDF5	cacttgtcaagcgaattccaATGTCGACGACGCCGAAG	F	Clone BDF5 into pNUS with C-Ter GFP
OL8795	BDF5	ctcgcccttgctcatggtaccagaaccggaaccggaaccactaccagaaccCTGGCGCTGCTGCTCCTC	R	Clone BDF5 into pNUS with C-Ter GFP
OL9576	BDF5	CATCGCATATgccGGCCCCACGAG	F	N90A Mutation
OL9577	BDF5	CAGTTCGACGCCATCAGG	R	N90A Mutation Reverse
OL9578	BDF5	CATCACCTTCgccGTGAAGGTGGAGTCGTG	F	N257A Mutation
OL9579	BDF5	CAGTTGCGCACGAGCAGC	R	N257A Mutation Reverse
OL10352	BDF5	CATCGCATATttcGGCCCCACGAG	F	N90F Mutation - Use with OL9577
OL10353	BDF5	CATCACCTTCttcGTGAAGGTGGAGTCGTG	F	N257F Mutation - Use with OL9579
OL11248	BDF5	ccgtccaccgtagcctcgagatgtcgacgacgccgaag	F	Amplify from PNUS BDF5::GFP Gibson Assemble BDF5GFP into pRIB
OL11249	BDF5	ggccgcagatcctcagatcttcacttgtacagctcgtcc	R	Amplify from PNUS BDF5::GFP Gibson Assemble BDF5GFP into pRIB
OL11307	BDF5::GFP	ttgagccgtccaccgtagccataacttcgtatagcatacattatacgaacggtatcacttgtacagctcgtcc	F	To Gibson assemble BDF5 GFP with loxp sites , inverted into pRIB
OL11308	BDF5::GFP	gccgcggccgcagatcctcataccgttcgtatagcatacattatacgaagttatatgtcgacgacgccgaag	R	To Gibson assemble BDF5 GFP with loxp sites , inverted into pRIB

### Sheet: Plasmids
ID	Name	Backbone	Bacterial resistance	Parasite Resistance	Notes
pGL1132	pNUS GFP cN	pUC18		Neomycin	pNUS C terminal GFP fusion
pGL2681	500 bp homology of BDF5 5'UTR	pDONR p2R-p3	Kanamycin	N/A	DiCre Strain Generation
pGL2682	500 bp homology of BDF5 3'UTR	pDONR p4-p1R	Kanamycin	N/A	DiCre Strain Generation
pGL2685	HygR flanked by 500 bp homology	pDEST R4-R3	Ampicillin	Hygromycin	DiCre Strain Generation
pGL2688	LmxBDF5 floxed CDS Cter 6xHA Puro R	pGL2314	Kanamycin	N/A	DiCre Strain Generation
pGL2694	LmxBDF5 floxed CDS Cter 6xHA Puro R flanked by 500 bp homology	pDEST R4-R3	Ampicillin	Puromycin	DiCre Strain Generation
pGL2954	pNUS BDF5::GFP	pGL1132	Ampicillin	Neomycin	Episomal Complementation
pGL2955	pNUS BDF5N90F::GFP	pGL1132	Ampicillin	Neomycin	Episomal Complementation
pGL2956	pNUS BDF5N257F::GFP	pGL1132	Ampicillin	Neomycin	Episomal Complementation
pGL2957	pRIB BDF5::GFP inv flx	pRIB	Ampicillin	Neomycin	Rapamycin Inducible expression, directional LoxP Sites
pGL2958	pRIB BDF5NNFF::GFP inv flx	pRIB	Ampicillin	Neomycin	Rapamycin Inducible expression, directional LoxP Sites

### Sheet: Antibodies
Primary Antibodies
Target Epitope	Clone	Species	Manufacturer	Code	Dilution
anti-Myc	4A6	Mouse	Millipore	05-724	1 in 5000
anti-Myc	Polyclonal	Rabbit	abcam	9106	1 in 5000
anti-Myc	Affinity purified polyclonal	Chicken	Bethyl	A190-103A	1 in 5000
anti-HA	16B12	Mouse	BiolLegend	901501	1 in 5000
anti-HA	Affinity purified polyclonal	Rabbit	Bethyl	A190-108A	1 in 5000
anti-HA Beads	Monoclonal	Mouse	Pierce	88836	1 in 5000
anti-GFP	JL-8	Mouse	Living Colors	632380	1 in 5000
anti gamma-H2A	Polyclonal	Rabbit	Horn Lab	PMID: 22353557	1 in 5000
Secondary antibodies
Target Epitope	Clone	Species	Manufacturer	Code
anti-Mouse-HRP	Polyclonal	Goat	Promega	W402B	1 in 5000
anti-Rabbit-HRP	Polyclonal	Goat	Promega	W401B	1 in 5000
anti-Mouse-SB700	Polyclonal	Goat	BioRad	12004159	1 in 5000
anti-Rabbit-SB700	Polyclonal	Goat	BioRad	12004162	1 in 5000
anti-Mouse DL800	Polyclonal	Goat	Invitrogen	SA5-10176	1 in 5000
anti-Rabbit-DL800	Polyclonal	Goat	Invitrogen	SA5-10036	1 in 5000
anti-Chicken-DL800	Polyclonal	Goat	Invitrogen	SA5-10076	1 in 5000

### Sheet: Co-IP cell lines
JM number	Coded	Accession	Mass Da	Description	MW w/ 3xHA+mCherry (kDa)
JM7413	1	LmxM.08_29.1550	73275	hypothetical protein, conserved	102.794
JM7634	2	LmxM.12.0230	144652	hypothetical protein, conserved	173.2
JM7414	3	LmxM.12.0430	69751	BDF6	99.13
JM7635	4	LmxM.22.0880	73372	hypothetical protein, conserved	103.09
JM7415	5	LmxM.24.0530	24876	hypothetical protein, conserved, ENT putative	54.74
JM7416	6	LmxM.24.1230	66723	hypothetical protein, conserved, N-acteyltransferase putative, bi-domain?	95.87
JM7417	7	LmxM.28.2270	84742	histone acetyltransferase, HAT2	114.19
JM7418	8	LmxM.31.3090	161137	hypothetical protein, conserved	189.73
JM7419	9	LmxM.31.3860	103057	hypothetical protein, conserved, Nucleic acid binding Helicase putative	130.98
JM7420	10	LmxM.32.1100	105505	CW-type Zinc Finger, putative	134.34
JM7636	11	LmxM.05.0190	39631	Fip1 motif/Zinc finger C-x8-C-x5-C-x3-H type (and similar), putative, part of CPSF	69.34
JM7637	12	LmxM.09.0720	37928	cleavage and polyadenylation specificity factor 30 kDa subunit, putative	66.71
JM7638	13	LmxM.16.1540	152290	DNA polymerase I alpha catalytic subunit, putative	189.784
JM7639	14	LmxM.25.0170	90713	cleavage and polyadenylation specificity factor, putative, CPSF100 C/ CPSF subunit 2	120.05
JM7640	15	LmxM.26.0290	30032	nucleotide hydrolase, putative, CPSF25/ CPSF subunit 5	68.854
JM7641	16	LmxM.30.2610	185715	RNA polymerase ii largest subunit	223.754
JM7642	17	LmxM.31.1340	168514	cleavage and polyadenylation specificity factor- like protein, CPSF160/ CPSF subunit 1?	197.4
JM7643	18	LmxM.33.3080	81670	exosome subunit rrp6p homologue, putative	111.11
JM7644	19	LmxM.34.2850	62012	RNA polymerase-associated protein LEO1, putative	101.094
JM7645	20	LmxM.34.4170	38392	RNA polymerase III RPC4, putative	77.344
JM7434	A	LmxM.33.2300	66414	hypothetical protein, conserved	95.933
JM7435	B	LmxM.24.1230	66723	putative acetyltransferase	96.242
JM7436	C	LmxM.36.3360	26091	BDF3	55.61
JM7437	D	LmxM.14.0360	110034	BDF4	139.553
JM7438	E	LmxM.09.0410	47801	KKT19	78.819

### Sheet: Oligonucleotides Splicing
OL Number	Gene	Sequence	Strand	Purpose
OL12342	LmxM.08_29.2600	CTACAGCACTGAGACGAGCC	F	Detection of cis-splicing PolyA-polymerase
OL12343	LmxM.08_29.2600	CCGCCCAGTACTTAACAGCA	R	Detection of cis-splicing PolyA-polymerase
OL12370	LmxM.25.0910	TCAGTTTCTGTACTTTATTGGATTC	F	Detection of trans-splicing CyclophilinA
OL12371	LmxM.25.0910	GCACATGAAATCCGGGATCA	R	Detection of trans-splicing CyclophilinA
OL12372	LmxM.25.0910	TTCTCTGCGACCCGACATTC	F	Detection of trans-splicing CyclophilinA
OL11601	LmxM.27.1940	gaaattaatacgactcactataggGAAGGACGTCTTCCTTGTAAgttttagagctagaaatagc	F	sgRNA primer, 5' CRK9 near M501 codon
OL11602	LmxM.27.1940	gaaattaatacgactcactataggACTACTGTCCCTACGACCTGgttttagagctagaaatagc	F	sgRNA primer, 3'CRK9 near M501 codon
Repair Cassette M501G (RC CRK9 M501G)
CACACGACCGCTGGCCGCCGTCGGCGCTGCAAGCAAGGCGAAAGATGTTTTTCTGGTGGGCGATTATTGCCCATATGATCTTGGGAGCTACATGCGGCGGTACGCGACTGTGGCAGAGCT
Repair Cassette M501A (RC CRK9 M501A)
CACACGACCGCTGGCCGCCGTCGGCGCTGCAAGCAAGGCGAAAGATGTTTTTCTGGTGGCGGATTATTGCCCATATGATCTTGGGAGCTACATGCGGCGGTACGCGACTGTGGCAGAGCT
OL11605	LmxM.27.1940	CTGCCGGGATGTGAACTACT	F	Amplify CRK9 region, and for Sanger sequencing
OL11606	LmxM.27.1940	GCGGTTCCTCCTTGAAGAAT	R	Amplify CRK9 region, and for Sanger sequencing
